# Translation re-initiation after uORFs does not fully protect mRNAs from nonsense-mediated decay

**DOI:** 10.1101/2022.01.10.475702

**Authors:** Paul J. Russell, Jacob A. Slivka, Elaina P. Boyle, Arthur H. M. Burghes, Michael G. Kearse

## Abstract

It is estimated that nearly 50% of mammalian transcripts contain at least one upstream open reading frame (uORF), which are typically one to two orders of magnitude smaller than the downstream main ORF. Most uORFs are thought to be inhibitory as they sequester the scanning ribosome, but in some cases allow for translation re-initiation. However, termination in the 5ʹ UTR at the end of uORFs resembles pre-mature termination that is normally sensed by the nonsense-mediated mRNA decay (NMD) pathway. Translation re-initiation has been proposed as a method for mRNAs to prevent NMD. Here we test how uORF length influences translation re-initiation and mRNA stability in HeLa cells. Using custom 5ʹ UTRs and uORF sequences, we show that re-initiation can occur on heterologous mRNA sequences, favors small uORFs, and is supported when initiation occurs with more initiation factors. After determining reporter mRNA half-lives in HeLa cells and mining available mRNA half-life datasets for cumulative predicted uORF length, we conclude that translation re-initiation after uORFs is not a robust method for mRNAs to prevent NMD. Together, these data suggests that the decision of whether NMD ensues after translating uORFs occurs before re-initiation in mammalian cells.
