## Supplemental Table 1 & 2 for "Translation re-initiation after uORFs does not fully protect mRNAs from nonsense-mediated decay"

### Sheet: Supplemental Table 1
Primer name	Sequence (5ʹ-3ʹ)
F_nLuc qPCR	CAGCGGGCTACAACCTGGAC
R_nLuc qPCR	AGCCCATTTTCACCGCTCAG
F_Hs RPS17 qPCR	GTTCGCACCAAAACCGTGAAG
R_Hs RPS17 qPCR	CGCTTGTTCGTGTGGAAGT
R_FAM nLuc ToePrint	FAM-ACGGGATGATGACATGGATG

### Sheet: Supplemental Table 2
Figure 2A
no uORF control compared to the indicated reporter below	p-value
uORF - 16 nt spacer	p=0.0083	**
mt-uORF - 16 nt spacer	p>0.9999	n.s.
large uORF - 16 nt spacer	p=0.0006	***
truncated uORF - 16 nt spacer	p<0.0001	****
uORF - 115 nt spacer	p=0.0039	**
large uORF - 115 nt spacer	p=0.0114	*
Figure 2B
no uORF control compared to the indicated reporter below	p-value
uORF - 16 nt spacer	p=0.0306	*
mt-uORF - 16 nt spacer	p=0.1820	n.s
large uORF - 16 nt spacer	p=0.0004	***
truncated uORF - 16 nt spacer	p=0.0160	*
uORF - 115 nt spacer	p=0.0017	**
large uORF - 115 nt spacer	p=0.0029	**
Figure 3C
respective no uORF IRES control compared to the indicated IRES reporter below	p-value
PV IRES uORF - 16 nt spacer	p=0.003	**
PV IRES uORF - 115nt spacer	p<0.0001	****
EMCV IRES uORF - 16 nt spacer	p<0.0001	****
EMCV IRES uORF - 115nt spacer	p=0.0006	***
HCV IRES uORF - 16 nt spacer	p=0.0004	***
HCV IRES uORF - 115nt spacer	p=0.0019	**
CrPV IGR IRES uORF - 16 nt spacer	p=0.0026	**
CrPV IGR IRES uORF - 115nt spacer	p=0.0075	**
